# Genes with disrupted connectivity in the architecture of schizophrenia gene co-expression networks highlight atypical neuronal-glial interactions

**DOI:** 10.1101/2025.02.03.635993

**Authors:** Eugenia Radulescu, Petra E. Vértes, Shizhong Han, Tom M. Hyde, Joel E. Kleinman, Edward T. Bullmore, Daniel R. Weinberger

## Abstract

Dysconnectivity in schizophrenia is a pervasive trait across various levels of systems biology. To better understand disrupted patterns of molecular connectivity distinguishing schizophrenia from control non-clinical populations, we applied novel approaches to gene co-expression networks in large samples of postmortem brains from multiple regions relevant to schizophrenia: the dorso-lateral prefrontal cortex- (DLPFC) (N_donors_=297), hippocampus (N_donors_=250) and caudate (N_donors_=349). We identified differentially connected genes (DCGs) in schizophrenia networks that deviated from architectural relationships characteristic of control gene co-expression networks, by assessing three network metrics - total connectivity (K), clustering coefficient (C), and intra-module degree (kIn) determined by projecting the modular community structure of the control networks onto the schizophrenia co-expression networks. Genes showing significant absolute case-control differences for these metrics (i.e., irrespective of difference directionality) were then tested for their relationships with common genetic variants conferring risk of schizophrenia and their biological significance through post-GWAS analyses (stratified LDSC and MAGMA), gene ontology annotations and enrichment in schizophrenia-relevant gene sets.

We identified multiple DCGs, with case-control differences of connectivity metrics, consistent across brain regions. When parsed by parameter specificity, these genes show shared and specific enrichment in schizophrenia genetic signal, biological ontologies and selected cell-type markers. Notably these findings revealed widespread disturbances in co-expression connectivity affecting both neuronal and glial cells, particularly oligodendrocytes.

Overall, our results highlight disrupted co-expression network architecture in schizophrenia, implicating disrupted neuronal-glial crosstalk and its effect on synaptic transmission.
