## Supplementary material for "Genes with disrupted connectivity in the architecture of schizophrenia gene co-expression networks highlight atypical neuronal-glial interactions": Suppl_table1: Suppl_Table_S1_01312025.xlsx

### Sheet: Stratified_LDSC_devGenes
Set	Trait summary statistics	Category	Proportion of SNPs	Proportion of heritability (h2)	Prop._h2_std_error	Enrichment	Enrichment_std_error	Enrichment p value
C specific	ADHD	L2_0	0.023743	0.0271225	0.00662663	1.14234	0.279098	0.61147
	Alcohol dependence	L2_0	0.023743	0.0267262	0.00442722	1.12564	0.186464	0.500569
	Alzheimer	L2_0	0.023743	0.104167	0.0269002	4.38725	1.13297	0.00370008
	Autism	L2_0	0.023743	0.0291412	0.00951229	1.22736	0.400635	0.570806
	BMI	L2_0	0.023743	0.0308321	0.0030245	1.29857	0.127385	0.0197795
	Bipolar	L2_0	0.023743	0.0299303	0.00485898	1.26059	0.204648	0.206291
	Epilepsy	L2_0	0.023743	0.0282867	0.0126419	1.19137	0.532447	0.720426
	Height	L2_0	0.023743	0.0403848	0.00569228	1.70091	0.239745	0.00355015
	Insomnia	L2_0	0.023743	0.0279018	0.00698715	1.17516	0.294282	0.552562
	Intelligence	L2_0	0.023743	0.022003	0.0030426	0.926716	0.128147	0.568494
	MDD incl. 23 & me	L2_0	0.023743	0.0238772	0.00401086	1.00565	0.168928	0.973328
	SCZ PGC3	L2_0	0.023743	0.0313938	0.00369168	1.32223	0.155485	0.039946
	Smoking	L2_0	0.023743	0.0355543	0.0115056	1.49746	0.484588	0.309996
kIn spec	ADHD	L2_0	0.0172488	0.0135694	0.00396325	0.786684	0.229769	0.353396
	Alcohol dependence	L2_0	0.0172488	0.0281319	0.00507593	1.63094	0.294277	0.0330553
	Alzheimer	L2_0	0.0172488	0.0354139	0.00992769	2.05312	0.575558	0.0659468
	Autism	L2_0	0.0172488	0.0220208	0.00678375	1.27665	0.393288	0.478003
	BMI	L2_0	0.0172488	0.0299491	0.00330596	1.7363	0.191663	0.000167511
	Bipolar	L2_0	0.0172488	0.0362778	0.00576481	2.1032	0.334215	0.0012061
	Epilepsy	L2_0	0.0172488	0.0391877	0.0111125	2.2719	0.644248	0.0373019
	Height	L2_0	0.0172488	0.0303913	0.00430523	1.76194	0.249595	0.00289868
	Insomnia	L2_0	0.0172488	0.0273912	0.00545922	1.588	0.316498	0.0664854
	Intelligence	L2_0	0.0172488	0.0223385	0.00266157	1.29507	0.154304	0.0572598
	MDD incl. 23 & me	L2_0	0.0172488	0.0254305	0.00337918	1.47433	0.195908	0.0162902
	SCZ PGC3	L2_0	0.0172488	0.027413	0.00396251	1.58927	0.229726	0.0119377
	Smoking	L2_0	0.0172488	0.0220891	0.00429418	1.28061	0.248955	0.248821
