## Supplementary material for "Genes with disrupted connectivity in the architecture of schizophrenia gene co-expression networks highlight atypical neuronal-glial interactions": Suppl_table3: Suppl_Table_S3_for_enrichments_01312025.xlsx

### Sheet: a.Enrichments_in_relevant_sets
	p value uncorrected			p value corrected			odds ratio			intersection			Jaccard
Gene sets	C pval	kIn pval	DEG pval	C pval adj	kIn pval adj	DEG pval adj	C oddsRatio	kIn oddsRatio	DEG oddsRatio	C intersection	kIn intersection	DEG intersection	C Jaccard	kIn Jaccard	DEG Jaccard
PGC3 prioritized	0.174718	0.00243701	1	0.349436	0.0104443	1	2.13109	5.73902	0	3	5	0	0.00793651	0.0181818	0
TWAS	0.275516	0.143476	1	0.462844	0.32253	1	1.97621	3.08339	0	2	2	0	0.00568182	0.00796813	0
SynGO metabolism	0.793409	1	1	1	1	1	0.635925	0	0	1	0	0	0.00257732	0	0
SynGO presynaptic	0.132611	3.92848e-06	1	0.32253	0.000117855	1	1.68942	5.23444	0	7	13	0	0.0125448	0.0288248	0
SynGO postsynaptic	0.497679	0.000637764	0.198134	0.785809	0.00382658	0.371502	1.0983	4.06759	1.99473	4	9	3	0.00764818	0.0215827	0.00837989
SynGO synaptic signaling	0.0683506	0.000563877	1	0.256315	0.00382658	1	2.15505	4.6203	0	6	8	0	0.0127932	0.0218579	0
Druggable genome Tbio	0.123145	9.4818e-05	0.00110091	0.32253	0.00094818	0.00550453	1.52195	3.40505	3.48288	11	15	10	0.0144357	0.0228311	0.0167504
Druggable genome Tchem	0.277707	6.12424e-05	1	0.462844	0.000918636	1	1.51865	5.6702	0	4	9	0	0.00873362	0.0255682	0
Druggable genome Tclin	1	0.0899544	0.150514	1	0.299848	0.32253	0	2.91708	2.9814	0	3	2	0	0.0103448	0.00884956
Druggable genome Tdark	1	1	0.108509	1	1	0.32253	0	0	9.25902	0	0	1	0	0	0.00729927

### Sheet: b.Enrichments_cells_DLPFC_Hippo
Gene_sets	C	Kin	DEGs
Astro_DLPFC	0.99953	0.917072	0.965976	pVal_uncorrected
Excit_A_DLPFC	1	0.998485	0.999973	pVal_uncorrected
Excit_B_DLPFC	1	0.972999	0.999926	pVal_uncorrected
Excit_C_DLPFC	1	0.995881	0.999569	pVal_uncorrected
Excit_D_DLPFC	1	0.751966	0.995805	pVal_uncorrected
Excit_E_DLPFC	1	0.732444	0.984021	pVal_uncorrected
Excit_F_DLPFC	1	0.84292	0.99834	pVal_uncorrected
Inhib_A_DLPFC	1	0.885708	0.982808	pVal_uncorrected
Inhib_B_DLPFC	1	0.882032	0.999989	pVal_uncorrected
Inhib_C_DLPFC	1	0.80192	0.999931	pVal_uncorrected
Inhib_D_DLPFC	1	0.911289	0.999908	pVal_uncorrected
Inhib_E_DLPFC	1	1	1	pVal_uncorrected
Inhib_F_DLPFC	0.926092	1	1	pVal_uncorrected
Macrophage_DLPFC	0.999577	0.213757	0.960132	pVal_uncorrected
Micro_DLPFC	0.999843	0.152733	0.288226	pVal_uncorrected
Mural_DLPFC	1	1	1	pVal_uncorrected
Oligo_DLPFC	2.99497e-45	0.532804	0.721485	pVal_uncorrected
OPC_DLPFC	0.999626	0.908168	0.981476	pVal_uncorrected
Astro_A_Hippo	1	0.950845	0.994143	pVal_uncorrected
Astro_B_Hippo	0.999918	0.688281	0.976263	pVal_uncorrected
Excit_A_Hippo	1	0.690982	0.998901	pVal_uncorrected
Excit_B_Hippo	1	0.745841	0.999992	pVal_uncorrected
Excit_C_Hippo	0.999586	0.307746	0.78937	pVal_uncorrected
Excit_D_Hippo	1	0.141035	0.948982	pVal_uncorrected
Excit_E_Hippo	0.999992	0.44633	0.992298	pVal_uncorrected
Excit_F_Hippo	1	0.0669126	0.999695	pVal_uncorrected
Excit_G_Hippo	1	0.667162	1	pVal_uncorrected
Excit_H_Hippo	1	0.511062	0.999497	pVal_uncorrected
Inhib_A_Hippo	1	0.854086	0.999942	pVal_uncorrected
Inhib_B_Hippo	1	0.32504	0.999885	pVal_uncorrected
Inhib_C_Hippo	0.999395	0.949601	0.953756	pVal_uncorrected
Inhib_D_Hippo	1	0.154511	0.981978	pVal_uncorrected
Micro_Hippo	1	0.274438	0.594095	pVal_uncorrected
Mural_Hippo	1	0.994861	0.966752	pVal_uncorrected
Oligo_Hippo	6.3597e-47	0.790243	0.577224	pVal_uncorrected
OPC_Hippo	0.999992	0.846814	0.996963	pVal_uncorrected
OPC_COP_Hippo	0.27492	0.840789	0.174952	pVal_uncorrected
Astro_DLPFC	1	1	1	pVal_corrected
Excit_A_DLPFC	1	1	1	pVal_corrected
Excit_B_DLPFC	1	1	1	pVal_corrected
Excit_C_DLPFC	1	1	1	pVal_corrected
Excit_D_DLPFC	1	1	1	pVal_corrected
Excit_E_DLPFC	1	1	1	pVal_corrected
Excit_F_DLPFC	1	1	1	pVal_corrected
Inhib_A_DLPFC	1	1	1	pVal_corrected
Inhib_B_DLPFC	1	1	1	pVal_corrected
Inhib_C_DLPFC	1	1	1	pVal_corrected
Inhib_D_DLPFC	1	1	1	pVal_corrected
Inhib_E_DLPFC	1	1	1	pVal_corrected
Inhib_F_DLPFC	1	1	1	pVal_corrected
Macrophage_DLPFC	1	1	1	pVal_corrected
Micro_DLPFC	1	1	1	pVal_corrected
Mural_DLPFC	1	1	1	pVal_corrected
Oligo_DLPFC	1.66221e-43	1	1	pVal_corrected
OPC_DLPFC	1	1	1	pVal_corrected
Astro_A_Hippo	1	1	1	pVal_corrected
Astro_B_Hippo	1	1	1	pVal_corrected
Excit_A_Hippo	1	1	1	pVal_corrected
Excit_B_Hippo	1	1	1	pVal_corrected
Excit_C_Hippo	1	1	1	pVal_corrected
Excit_D_Hippo	1	1	1	pVal_corrected
Excit_E_Hippo	1	1	1	pVal_corrected
Excit_F_Hippo	1	1	1	pVal_corrected
Excit_G_Hippo	1	1	1	pVal_corrected
Excit_H_Hippo	1	1	1	pVal_corrected
Inhib_A_Hippo	1	1	1	pVal_corrected
Inhib_B_Hippo	1	1	1	pVal_corrected
Inhib_C_Hippo	1	1	1	pVal_corrected
Inhib_D_Hippo	1	1	1	pVal_corrected
Micro_Hippo	1	1	1	pVal_corrected
Mural_Hippo	1	1	1	pVal_corrected
Oligo_Hippo	7.05927e-45	1	1	pVal_corrected
OPC_Hippo	1	1	1	pVal_corrected
OPC_COP_Hippo	1	1	1	pVal_corrected
Astro_DLPFC	0.431369	0.693672	0.526273	odds_ratio
Excit_A_DLPFC	0.0517144	0.637061	0.453157	odds_ratio
Excit_B_DLPFC	0.0637619	0.745457	0.461268	odds_ratio
Excit_C_DLPFC	0.0561771	0.67443	0.533621	odds_ratio
Excit_D_DLPFC	0.0833459	0.895509	0.529941	odds_ratio
Excit_E_DLPFC	0.0640867	0.913714	0.643727	odds_ratio
Excit_F_DLPFC	0.082271	0.855826	0.530605	odds_ratio
Inhib_A_DLPFC	0.10869	0.810865	0.612112	odds_ratio
Inhib_B_DLPFC	0.0825981	0.806316	0.283731	odds_ratio
Inhib_C_DLPFC	0.114126	0.872881	0.389276	odds_ratio
Inhib_D_DLPFC	0.0875136	0.814538	0.453856	odds_ratio
Inhib_E_DLPFC	0	0	0	odds_ratio
Inhib_F_DLPFC	0.381797	0	0	odds_ratio
Macrophage_DLPFC	0.125583	1.47347	0.30784	odds_ratio
Micro_DLPFC	0.345666	1.34005	1.2494	odds_ratio
Mural_DLPFC	0	0	0	odds_ratio
Oligo_DLPFC	6.82999	1.00149	0.867105	odds_ratio
OPC_DLPFC	0.48224	0.737109	0.519568	odds_ratio
Astro_A_Hippo	0.249618	0.689027	0.455996	odds_ratio
Astro_B_Hippo	0.347933	0.897922	0.473899	odds_ratio
Excit_A_Hippo	0.103302	0.92875	0.487504	odds_ratio
Excit_B_Hippo	0.0654221	0.912137	0.404902	odds_ratio
Excit_C_Hippo	0.19079	1.27266	0.713981	odds_ratio
Excit_D_Hippo	0.127836	1.35881	0.539404	odds_ratio
Excit_E_Hippo	0.0823904	1.10396	0.202072	odds_ratio
Excit_F_Hippo	0.102721	1.34433	0.352543	odds_ratio
Excit_G_Hippo	0	0.880062	0	odds_ratio
Excit_H_Hippo	0.0389739	1.02006	0.19318	odds_ratio
Inhib_A_Hippo	0.0678926	0.854221	0.438556	odds_ratio
Inhib_B_Hippo	0.129067	1.1191	0.268559	odds_ratio
Inhib_C_Hippo	0.131763	0.418548	0.322978	odds_ratio
Inhib_D_Hippo	0.11119	1.28065	0.500161	odds_ratio
Micro_Hippo	0.241739	1.17511	0.962773	odds_ratio
Mural_Hippo	0	0.18658	0.291116	odds_ratio
Oligo_Hippo	6.91832	0.842386	0.975478	odds_ratio
OPC_Hippo	0.385341	0.804659	0.409074	odds_ratio
OPC_COP_Hippo	1.29775	0.645405	1.73704	odds_ratio
Astro_DLPFC	12	12	6	intersection
Excit_A_DLPFC	11	59	30	intersection
Excit_B_DLPFC	11	57	26	intersection
Excit_C_DLPFC	13	65	36	intersection
Excit_D_DLPFC	7	38	16	intersection
Excit_E_DLPFC	8	52	26	intersection
Excit_F_DLPFC	10	49	22	intersection
Inhib_A_DLPFC	9	35	18	intersection
Inhib_B_DLPFC	6	31	8	intersection
Inhib_C_DLPFC	11	42	14	intersection
Inhib_D_DLPFC	13	55	23	intersection
Inhib_E_DLPFC	0	0	0	intersection
Inhib_F_DLPFC	1	0	0	intersection
Macrophage_DLPFC	1	7	1	intersection
Micro_DLPFC	8	18	11	intersection
Mural_DLPFC	0	0	0	intersection
Oligo_DLPFC	124	21	12	intersection
OPC_DLPFC	18	17	8	intersection
Astro_A_Hippo	11	18	8	intersection
Astro_B_Hippo	9	14	5	intersection
Excit_A_Hippo	10	44	17	intersection
Excit_B_Hippo	11	64	23	intersection
Excit_C_Hippo	2	8	3	intersection
Excit_D_Hippo	3	18	5	intersection
Excit_E_Hippo	1	8	1	intersection
Excit_F_Hippo	6	39	8	intersection
Excit_G_Hippo	0	4	0	intersection
Excit_H_Hippo	1	15	2	intersection
Inhib_A_Hippo	10	56	22	intersection
Inhib_B_Hippo	6	28	5	intersection
Inhib_C_Hippo	1	2	1	intersection
Inhib_D_Hippo	4	25	7	intersection
Micro_Hippo	8	22	12	intersection
Mural_Hippo	0	1	1	intersection
Oligo_Hippo	129	19	14	intersection
OPC_Hippo	16	20	7	intersection
OPC_COP_Hippo	9	3	5	intersection
Astro_DLPFC	0.0125786	0.014068	0.00755668	Jaccard
Excit_A_DLPFC	0.00319118	0.0178896	0.00919681	Jaccard
Excit_B_DLPFC	0.00357143	0.019434	0.00896861	Jaccard
Excit_C_DLPFC	0.00360011	0.018797	0.0105202	Jaccard
Excit_D_DLPFC	0.00356597	0.0207537	0.00894855	Jaccard
Excit_E_DLPFC	0.00315956	0.0217847	0.0110733	Jaccard
Excit_F_DLPFC	0.0039968	0.0207451	0.00946644	Jaccard
Inhib_A_DLPFC	0.00460594	0.0191571	0.010118	Jaccard
Inhib_B_DLPFC	0.00337268	0.0187538	0.00496586	Jaccard
Inhib_C_DLPFC	0.00507614	0.0206388	0.00700701	Jaccard
Inhib_D_DLPFC	0.00457746	0.020393	0.00863363	Jaccard
Inhib_E_DLPFC	0	0	0	Jaccard
Inhib_F_DLPFC	0.00284091	0	0	Jaccard
Macrophage_DLPFC	0.00207039	0.018617	0.00315457	Jaccard
Micro_DLPFC	0.00948992	0.0245902	0.0163205	Jaccard
Mural_DLPFC	0	0	0	Jaccard
Oligo_DLPFC	0.122047	0.0206287	0.012474	Jaccard
OPC_DLPFC	0.0153584	0.0158582	0.00787402	Jaccard
Astro_A_Hippo	0.00854701	0.0152672	0.00711744	Jaccard
Astro_B_Hippo	0.00994475	0.0175219	0.00672948	Jaccard
Excit_A_Hippo	0.00461255	0.0216429	0.0085213	Jaccard
Excit_B_Hippo	0.00362319	0.0222068	0.00804759	Jaccard
Excit_C_Hippo	0.00367647	0.0183066	0.00795756	Jaccard
Excit_D_Hippo	0.00356718	0.0248276	0.00742942	Jaccard
Excit_E_Hippo	0.00171821	0.0168776	0.00240385	Jaccard
Excit_F_Hippo	0.00390371	0.0277976	0.00584368	Jaccard
Excit_G_Hippo	0	0.0109589	0	Jaccard
Excit_H_Hippo	0.00112994	0.0194805	0.00278552	Jaccard
Inhib_A_Hippo	0.00356125	0.0210447	0.00836502	Jaccard
Inhib_B_Hippo	0.00455235	0.023431	0.00433651	Jaccard
Inhib_C_Hippo	0.0021097	0.00537634	0.00324675	Jaccard
Inhib_D_Hippo	0.00361664	0.0254065	0.00747065	Jaccard
Micro_Hippo	0.00756859	0.0233546	0.0135287	Jaccard
Mural_Hippo	0	0.00254453	0.00304878	Jaccard
Oligo_Hippo	0.122275	0.0178571	0.0139442	Jaccard
OPC_Hippo	0.0127796	0.0174368	0.00639269	Jaccard
OPC_COP_Hippo	0.0194384	0.00815217	0.0166113	Jaccard

### Sheet: c.Enrichments_oli_Hippo
Gene_sets	C	Kin	DEGs
Cajal-Retzius cells	0.997996	0.574212	0.924154	pVal_uncorrected
Choroid plexus cells	0.999995	0.994453	0.996747	pVal_uncorrected
Endothelial cells	0.999992	0.999949	0.981512	pVal_uncorrected
MG	0.999698	0.932878	0.989553	pVal_uncorrected
Ependymal cells	1	1	0.999999	pVal_uncorrected
OPC	0.930847	0.980109	0.909531	pVal_uncorrected
OLIG	4.43818e-06	0.943961	0.960376	pVal_uncorrected
GABA. N	1	0.921935	0.997226	pVal_uncorrected
AST	1	1	0.986801	pVal_uncorrected
Glut. N	1	0.172618	0.997565	pVal_uncorrected
Cajal-Retzius cells	1	1	1	pVal_corrected
Choroid plexus cells	1	1	1	pVal_corrected
Endothelial cells	1	1	1	pVal_corrected
MG	1	1	1	pVal_corrected
Ependymal cells	1	1	1	pVal_corrected
OPC	1	1	1	pVal_corrected
OLIG	0.000133145	1	1	pVal_corrected
GABA. N	1	1	1	pVal_corrected
AST	1	1	1	pVal_corrected
Glut. N	1	1	1	pVal_corrected
Cajal-Retzius cells	0.534419	0.976984	0.65112	odds_ratio
Choroid plexus cells	0.349873	0.514837	0.391262	odds_ratio
Endothelial cells	0.38629	0.335139	0.535209	odds_ratio
MG	0.420796	0.673662	0.421826	odds_ratio
Ependymal cells	0.137932	0.0854117	0.0660737	odds_ratio
OPC	0.669121	0.464439	0.579294	odds_ratio
OLIG	2.19385	0.647655	0.539697	odds_ratio
GABA. N	0.098396	0.644097	0.240903	odds_ratio
AST	0.0809937	0.0630695	0.404588	odds_ratio
Glut. N	0.0749098	1.24759	0.379764	odds_ratio
Cajal-Retzius cells	18	20	9	intersection
Choroid plexus cells	13	12	6	intersection
Endothelial cells	16	9	9	intersection
MG	12	12	5	intersection
Ependymal cells	5	2	1	intersection
OPC	11	5	4	intersection
OLIG	49	11	6	intersection
GABA. N	2	8	2	intersection
AST	2	1	4	intersection
Glut. N	3	27	6	intersection
Cajal-Retzius cells	0.0125348	0.0150038	0.00703675	Jaccard
Choroid plexus cells	0.00855263	0.0084507	0.00440852	Jaccard
Endothelial cells	0.00966184	0.00576184	0.00601202	Jaccard
MG	0.00954654	0.0103806	0.00455373	Jaccard
Ependymal cells	0.00341763	0.0014652	0.00076864	Jaccard
OPC	0.0126874	0.00647668	0.00564972	Jaccard
OLIG	0.0417732	0.00990991	0.00571429	Jaccard
GABA. N	0.00205339	0.00922722	0.00247525	Jaccard
AST	0.0018018	0.000990099	0.00424628	Jaccard
Glut. N	0.00191939	0.0187761	0.00430416	Jaccard
