## Supplementary material for "Genes with disrupted connectivity in the architecture of schizophrenia gene co-expression networks highlight atypical neuronal-glial interactions": Suppl_table4: Suppl_Table_S4_Demographics_and_technical_summaries_01312025.xlsx

### Sheet: summary
	Caudate		DLPFC		Hippocampus			Legend
	Control	Schizophrenia	Control	Schizophrenia	Control	Schizophrenia		PMI= postmortem interval
	(N=215)	(N=134)	(N=182)	(N=115)	(N=162)	(N=88)		AA= African American ancestry
Age								Eur= European ancestry
Mean (SD)	47.0 (14.4)	50.4 (13.7)	42.7 (14.2)	47.6 (13.8)	39.4 (13.6)	49.2 (13.1)
Median [Min, Max]	48.8 [16.7, 78.0]	51.9 [17.2, 75.6]	45.9 [16.2, 69.1]	49.4 [17.2, 70.9]	41.2 [16.3, 72.4]	49.9 [17.2, 75.6]
RIN
Mean (SD)	7.93 (0.725)	8.00 (0.816)	7.89 (0.707)	7.90 (0.716)	8.06 (0.690)	7.86 (0.732)
Median [Min, Max]	7.80 [6.50, 9.90]	8.05 [6.50, 9.90]	7.85 [6.50, 10.0]	8.00 [6.50, 9.40]	8.15 [6.50, 9.50]	7.90 [6.50, 9.20]
factor(Race)
AA	113 (52.6%)	73 (54.5%)	102 (56.0%)	61 (53.0%)	80 (49.4%)	51 (58.0%)
Eur	102 (47.4%)	61 (45.5%)	80 (44.0%)	54 (47.0%)	82 (50.6%)	37 (42.0%)
factor(Sex)
F	64 (29.8%)	43 (32.1%)	53 (29.1%)	32 (27.8%)	41 (25.3%)	28 (31.8%)
M	151 (70.2%)	91 (67.9%)	129 (70.9%)	83 (72.2%)	121 (74.7%)	60 (68.2%)
PMI
Mean (SD)	31.2 (13.2)	36.0 (21.4)	31.4 (13.9)	36.5 (22.8)	29.1 (13.2)	35.8 (17.7)
Median [Min, Max]	28.0 [9.00, 68.5]	30.5 [7.00, 168]	29.0 [6.00, 68.0]	31.5 [7.00, 168]	27.3 [7.50, 68.0]	31.0 [7.00, 89.0]
